# Single cell atlas of the neonatal small intestine with necrotizing enterocolitis

**DOI:** 10.1101/2022.03.01.482508

**Authors:** Adi Egozi, Oluwabunmi Olaloye, Lael Werner, Tatiana Silva, Blake McCourt, Richard W. Pierce, Xiaojing An, Fujing Wang, Kong Chen, Jordan S. Pober, Dror Shoval, Shalev Itzkovitz, Liza Konnikova

**Affiliations:** Department of Molecular Cell Biology, Weizmann Institute of Science, Rehovot 7610001, Israel; Department of Pediatrics, Gynecology and Reproductive Sciences, Yale School of Medicine School, New Haven, CT 06520, USA; Program in Human and Translational Immunology, Gynecology and Reproductive Sciences, Yale School of Medicine School, New Haven, CT 06520, USA; Department of Obstetrics, Gynecology and Reproductive Sciences, Yale School of Medicine School, New Haven, CT 06520, USA; Pediatric Gastroenterology Unit, Edmond and Lily Safra Children’s Hospital Sheba Medical Center Ramat Gan 5262100, Israel; Sackler Faculty of Medicine, Tel Aviv University, Tel Aviv 6997801, Israel; Department of Medicine, University of Pittsburgh Medical Center Montefiore Hospital, Pittsburgh, PA 15213, USA; Department of Immunobiology, Yale School of Medicine, New Haven, CT 06520, USA

## Abstract

Necrotizing enterocolitis (NEC) is a gastrointestinal complication of premature infants with high rates of morbidity and mortality. A comprehensive view of the cellular changes and aberrant interactions that underlie this disease is lacking. Here, we combine single cell RNA sequencing, T Cell Receptor beta (TCRβ) analysis, bulk transcriptomics, and imaging to characterize cell identities, interactions and zonal changes in NEC. We find that inflammatory macrophages are abundant in NEC and that T cells exhibit increased expression of inflammatory genes and cytokines accompanied by an increase in TCRβ clonal expansion. Fibroblasts and endothelial cells increase in proportion and exhibit a switch to an activated pro-inflammatory state. Villus tip epithelial cell identity is substantially reduced in NEC and the remaining epithelial cells up-regulate pro-inflammatory genes. We establish a detailed map of aberrant epithelial-mesenchymal-immune interactions that may be driving inflammation in NEC mucosa. Our analyses highlight the cellular changes underlying NEC disease pathogenesis and identify potential targets for biomarker discovery and therapeutics.
