## Supplementary material for "Single cell atlas of the neonatal small intestine with necrotizing enterocolitis": supl table 1

### Sheet: Supplementary Table1
Supplementary Table1 - Markers of all cells. Markers for the eight cell type clusters, identified by the FindAllMarkers command in Seurat. Markers included have a log-fold above 1 and expressed in at least 50% of the cluster cells.
	T/NK cells	Macrophages	Enterocytes	Lymphatic/Endothelial	B cells	Fibroblasts	Dendritic cells	Enteroendocrine
1	CD7	IL1B	MT1H	CLDN5	CD79A	COL1A1	CCL22	CHGA
2	CD3D	CCL3	KRT18	STC1	IGHM	COL3A1	HLA-DRA	TFF1
3	GIMAP7	SERPINB2	MT1G	PGF	MS4A1	COL1A2	HLA-DPB1	PCSK1N
4	TRBC2	S100A9	KRT8	IGFBP7	IGKC	COL6A2	BIRC3	REG4
5	TRBC1	FCER1G	RBP2	SERPINE1	CD37	SPARC	HLA-DRB1	TTR
6	LTB	CXCL8	TSPAN8	GNG11	IGHD	INHBA	FSCN1	SCT
7	IL7R	CTSL	CLDN4	AKAP12	CD79B	IL11	HLA-DPA1	SCG5
8	PTPRC	S100A8	PHGR1	EGFL7	TCL1A	DCN	CCR7	SPINK1
9	RGS10	CD14	CLDN3	FKBP1A		COL6A1	CD74	TM4SF4
10	CD3G	FTL	SFN	MCAM		HAS2	HLA-DQB1	KRT19
11	CD247	CTSD	LGALS4	ANGPT2		TFPI2	CCL17	CHGB
12	CD96	TYROBP	GPRC5A	PECAM1		PLAU	HLA-DQA1	SCG2
13	CD52	FTH1	LGALS3	HSPG2		GAL	IDO1	FXYD3
14	PDCD4	CYP1B1	EPCAM	CD93		SERPINE2	CD83	PCSK1
15	TRAC	SLC7A11	C19orf33	LAMA4		C11orf96	LYZ	BEX1
16	ARHGDIB	C15orf48	MT1E	WWTR1		COL6A3	EBI3	CRYBA2
17	EVL	EREG	KRT20	BMP2		CLMP	CST7	S100A6
18	SARAF	PLAUR	CD24	IFITM3		MMP2	LAMP3	EPCAM
19	CD3E	THBS1	FABP2	CAV1		AKR1C1	RAMP1	TFF3
20	CORO1A	SRGN	ANXA1	IFI27		LUM	GPR183	VGF
21	ITM2A	NAMPT	S100A14	ID1		TIMP1	TXN	PRSS3
22		CTSB	CLDN7	PODXL		CXCL1	HLA-DRB5	PKIB
23		CXCL3	KRT19	PKIG		PDLIM4	REL	DST
24		SLC11A1	MUC13	PRSS23		TMEM158	RAB9A	DSC2
25		MS4A7	JPT1	FLT1		VEGFA	CSF2RA	SPTBN1
26		LAPTM5	ANXA3	TCF4		TNC	SAMSN1	DNAJC12
27		VCAN	PERP	ACKR3		PRRX1	DAPP1	MAP1B
28		MAFB	SELENOP	ECSCR		IER3	LSP1	CPE
29		CEBPB	LAMB3	HES1		FGFR1	NUB1	CALY
30		PDE4DIP	OLFM4	ADGRL4		MT2A	MARCKS	RAB3B
31		PLA2G7	MUC17	RHOB		CCDC80	RASSF4	KIF1A
32		ATP6V1F	PRAP1	C11orf96		SELENOM	MIR155HG	CLDN7
33		S100A4	CAMK2N1	TM4SF1		C1R	BASP1	TM4SF5
34		CSTB	HPGD	F2RL3		FBLN1	HLA-DQA2	PAM
35		SDC2	LAMC2	CCND1		TPM2	MARCKSL1	CDH1
36		SOD2	CLTB	ID3		PDPN	TBC1D4	AGR2
37		SLC25A37	SDCBP2	COL4A1		MEG3	ID2	CDH17
38		APLP2	MT1X	RAMP2		RND3	CD86	PTPRN
39		PSAP	FLNB	ADAMTS9		CXCL3	TSPAN33	MDK
40		AQP9	S100A10	PNP		FGF2	GPR157	SCGN
41		KYNU	MISP	ESAM		PAPPA	ADAM19	CAMK2N1
42		NCF2	MAL2	CD59		TIMP3	BCL2A1	DSP
43		GLUL	ELF3	JUNB		VASN	CD40	CLU
44		PLIN2	EZR	TFPI2		FN1	MALT1	CLDN4
45		ATP13A3	LAMA3	EMP1		SPON2	FNBP1	DPEP1
46		ATP6V0B	SERPINA1	GJA1		CALD1	TMSB4X	LGALS4
47		ASAH1	ANXA2	SASH1		PCOLCE	RGS1	SCG3
48		BRI3	ASS1	FOS		MEDAG	CRIP1	NR0B2
49		SPI1	JUP	ICAM1		LIF	ALDH2	SYP
50		SDCBP	AGR2	MYCT1		CYR61	TNFAIP2	NEAT1
51		TIMP1	S100A16	PCAT19		TNFRSF12A	ANXA6	ITGA2
52		SLC43A2	SPINT2	ARHGAP29		DCBLD2	NFKB1	KLF5
53		MGST1	AREG	PPFIBP1		C1S	ACTB	TRNP1
54		C5AR1	TM4SF1	YBX3		FOSB	PTGIR	LAMA3
55		AC245128.3	CEACAM1	KDR		SERPINF1	PTPN1	KCTD12
56		NINJ1	MALL	S100A13		EGR1	TYMP	SERINC2
57		ABCA1	PLIN3	HSPB1		SPRY2	PPA1	TENT5A
58		CXCL2	TM4SF20	ICAM2		TNFAIP6	RFTN1	GCLM
59		PID1	CYP3A5	ACVRL1		FOS	MGLL	S100A14
60		NPC2	SERPINB1	CDH5		BGN	SINHCAF	MUC13
61		CD68	OCLN	JAG1		FSTL1	MYO1G	CYSTM1
62		SEMA6B	AGPAT2	CTHRC1		EIF4A1	MRPS6	RGS2
63		ANXA5	PRSS3	COL4A2		ABL2	PALLD
64		CREG1	MTRNR2L8	APP		PTGS2	CELF2
65		CYBB	LMO7	TFPI		OAF	STK4
66		OLR1	TINAGL1	RAI14		GEM	FAM129A
67		ZFYVE16	HMGA1	SYNJ2		CYTOR	LAD1
68		IFI30	AMN	PXDN		SRM	IL2RA
69		CYBA	SPINT1			RCN1	IL4I1
70		ATP2B1	MGST3			SERPINH1	SAT1
71		PILRA	CEACAM6			RCN3	CFP
72		PPIF	DSG2			SRGAP1	CMTM6
73		LIMS1	KLF5			COL5A2	PNRC1
74		RNF130	ITGB4			CKAP4	SYNGR2
75		TALDO1	FHL2			SERPINE1	TRAF1
76			PRSS8			CD44	LMNB1
77			MT1F				SEC61B
78			F2RL1				NAA25
79			MYO6				IRF4
80			MYL12B				HLA-DMA
81			STOM				CERS6
82			CDH17				ARL6IP5
83			LSR				DBI
84			RAB11FIP1				IL7R
85			MT2A				DUSP5
86			GSTA1				CIITA
87			ACTN4				GPX4
88			EIF6				NR4A3
89			C6orf132				LCP1
90			TPM1				POGLUT1
91			LIPH				OSTF1
92			VDAC2				ARHGAP10
93			GALNT5				TNFAIP8
94			S100A6				FAM49A
95			CYSTM1				CYTH1
96			RAB5IF				RAB8B
97			ATP1B1				COTL1
98			MACC1				LY75
99			EPB41L2				SOCS1
100			CES2				TFRC
101			UPP1				KDM2B
102			DSP				SLC5A3
103			ABHD11				TMEM123
104			TNFRSF12A
