## Supplementary material for "Single cell atlas of the neonatal small intestine with necrotizing enterocolitis": supl table 2

### Sheet: Sheet1
Supplementary Table 2: IMC antibodies: antibodies used for imaging mass cytometry staining and analysis
Metal Tag	Antibody	Clone	Source
141Nd	SMA	1A4	Fluidigm
142Nd	CD19	HIB19	Fluidigm
143Nd	Vimentin	D21H3	Fluidigm
144Nd	CD14	EPR3653	Fluidigm
146Nd	CD16	EPR16784	Fluidigm
147Sm	CD163	EDHu-1	Fluidigm
148Nd	panKeratin	C11	Fluidigm
151Eu	CD31	EPR3094	Fluidigm
155Gd	FOXP3	236A/E7	Fluidigm
156Gd	CD4	EPR6855	Fluidigm
160Gd	pSTAT1	(y701)-58D6	Harvard
162Dy	CD8a	C8/144B	Fluidigm
164Dy	pZAP70	(Y319)-SYK(Y352)	Harvard Core
165Ho	pCREB	87G3	Harvard Core
166Er	pNFKB	DX9	Fluidigm
167Er	p44/42 MAPK	D13.14.4E	Harvard Core
168Er	CCR6	G034E3	Harvard Core
169Tm	pSTAT3	Tyr705 A1600213	Harvard Core
170Er	CD3	poly-clonal	Fluidigm
173Yb	CD45RO	UCHL1	Fluidigm
174Yb	HLA_DR	LN3	Fluidigm
175Lu	pS6	S235/236-D57.2.2E	Harvard Core
176Yb	pHistoneH3	Ser28 HTA28	Fluidigm
