## Supplementary material for "Single cell atlas of the neonatal small intestine with necrotizing enterocolitis": supl table 4

### Sheet: Supplementary table nec-neo int
Supplementary Table 4: IMC interactions – Adjacency interaction values in NEC and neonatal samples.
Cell type 1	Cell type 2	neonatal adjacency interaction	NEC adjacency interaction	difference
Other(1)	Other(1)	0.666667	0.5	-0.166667
Other(1)	Monocytes/mac(2)	0.333333	0.1	-0.233333
Other(1)	Epithelial(3)	0	0.333333	0.333333
Other(1)	B cells(4)	0	0.1	0.1
Other(1)	fibroblasts(5)	0.333333	-0.125	-0.458333
Other(1)	Crypt cells(6)	-0.166667	0	0.166667
Other(1)	B cells(7)	0	0.1	0.1
Other(1)	CD16+CD163+monocytes(8)	0	0	0
Other(1)	Other(9)	0.5	0.5	0
Other(1)	B cells(10)	0.6	0.2	-0.4
Other(1)	Endothelial(11)	0	-0.111111	-0.111111
Other(1)	Tregs/activated T(12)	0	0.1	0.1
Other(1)	Tregs CD4/CD8(13)	0	0	0
Other(1)	fibroblasts(14)	0.2	-0.125	-0.325
Other(1)	CD4+ T cells(15)	-0.166667	0.125	0.291667
Other(1)	B cells(16)	-0.166667	0.166667	0.333333
Other(1)	CD4+ T cells(17)	0	0	0
Other(1)	Tregs(18)	-0.166667	0	0.166667
Other(1)	B cells(19)	-0.166667	0	0.166667
Other(1)	CD16+CD163+monocytes(20)	0	0	0
Other(1)	Dendritic cells(21)	0	-0.375	-0.375
Other(1)	Memory CD4+ T cells(22)	0	-0.2	-0.2
Other(1)	fibroblasts(23)	0	-0.4	-0.4
Other(1)	CCR6+ T cells(24)	0	-0.142857	-0.142857
Other(1)	Other(25)	0.5	0	-0.5
Other(1)	CD16+ monocytes(26)	0	0.222222	0.222222
Monocytes/mac(2)	Other(1)	0.166667	0.3	0.133333
Monocytes/mac(2)	Monocytes/mac(2)	0.333333	0.7	0.366667
Monocytes/mac(2)	Epithelial(3)	0	-0.111111	-0.111111
Monocytes/mac(2)	B cells(4)	0.166667	0	-0.166667
Monocytes/mac(2)	fibroblasts(5)	0	0.125	0.125
Monocytes/mac(2)	Crypt cells(6)	0	0	0
Monocytes/mac(2)	B cells(7)	0	0	0
Monocytes/mac(2)	CD16+CD163+monocytes(8)	0	0.25	0.25
Monocytes/mac(2)	Other(9)	0.166667	0	-0.166667
Monocytes/mac(2)	B cells(10)	0	-0.1	-0.1
Monocytes/mac(2)	Endothelial(11)	0	0.222222	0.222222
Monocytes/mac(2)	Tregs/activated T(12)	0	0	0
Monocytes/mac(2)	Tregs CD4/CD8(13)	0	0.1	0.1
Monocytes/mac(2)	fibroblasts(14)	-0.2	-0.125	0.075
Monocytes/mac(2)	CD4+ T cells(15)	0.333333	0	-0.333333
Monocytes/mac(2)	B cells(16)	0	0	0
Monocytes/mac(2)	CD4+ T cells(17)	0.333333	0	-0.333333
Monocytes/mac(2)	Tregs(18)	0.333333	0	-0.333333
Monocytes/mac(2)	B cells(19)	0	0.2	0.2
Monocytes/mac(2)	CD16+CD163+monocytes(20)	0	0	0
Monocytes/mac(2)	Dendritic cells(21)	0.2	0.375	0.175
Monocytes/mac(2)	Memory CD4+ T cells(22)	0.2	-0.2	-0.4
Monocytes/mac(2)	fibroblasts(23)	0	0	0
Monocytes/mac(2)	CCR6+ T cells(24)	0	0	0
Monocytes/mac(2)	Other(25)	0	0	0
Monocytes/mac(2)	CD16+ monocytes(26)	0.166667	0.222222	0.055556
Epithelial(3)	Other(1)	0.333333	0.222222	-0.111111
Epithelial(3)	Monocytes/mac(2)	0.166667	0.333333	0.166667
Epithelial(3)	Epithelial(3)	0.5	0.333333	-0.166667
Epithelial(3)	B cells(4)	0.333333	0.222222	-0.111111
Epithelial(3)	fibroblasts(5)	-0.166667	-0.285714	-0.119048
Epithelial(3)	Crypt cells(6)	0.5	0.25	-0.25
Epithelial(3)	B cells(7)	0.5	0.333333	-0.166667
Epithelial(3)	CD16+CD163+monocytes(8)	-0.2	0.142857	0.342857
Epithelial(3)	Other(9)	0.166667	0	-0.166667
Epithelial(3)	B cells(10)	-0.2	0.111111	0.311111
Epithelial(3)	Endothelial(11)	-0.666667	0	0.666667
Epithelial(3)	Tregs/activated T(12)	0.333333	0.222222	-0.111111
Epithelial(3)	Tregs CD4/CD8(13)	0.333333	0.111111	-0.222222
Epithelial(3)	fibroblasts(14)	0	-0.375	-0.375
Epithelial(3)	CD4+ T cells(15)	0.166667	0.125	-0.041667
Epithelial(3)	B cells(16)	0	0	0
Epithelial(3)	CD4+ T cells(17)	0	0	0
Epithelial(3)	Tregs(18)	0.166667	0.125	-0.041667
Epithelial(3)	B cells(19)	-0.333333	0	0.333333
Epithelial(3)	CD16+CD163+monocytes(20)	0.166667	0.111111	-0.055556
Epithelial(3)	Dendritic cells(21)	-0.2	0	0.2
Epithelial(3)	Memory CD4+ T cells(22)	0	0	0
Epithelial(3)	fibroblasts(23)	0	-0.2	-0.2
Epithelial(3)	CCR6+ T cells(24)	0.166667	0	-0.166667
Epithelial(3)	Other(25)	-0.5	-0.125	0.375
Epithelial(3)	CD16+ monocytes(26)	0.333333	0.222222	-0.111111
B cells(4)	Other(1)	0	0	0
B cells(4)	Monocytes/mac(2)	0	0.1	0.1
B cells(4)	Epithelial(3)	0	-0.222222	-0.222222
B cells(4)	B cells(4)	0.666667	0.3	-0.366667
B cells(4)	fibroblasts(5)	0.333333	0	-0.333333
B cells(4)	Crypt cells(6)	-0.166667	0.25	0.416667
B cells(4)	B cells(7)	0	0	0
B cells(4)	CD16+CD163+monocytes(8)	0.4	0.375	-0.025
B cells(4)	Other(9)	0.333333	0.2	-0.133333
B cells(4)	B cells(10)	0.2	-0.1	-0.3
B cells(4)	Endothelial(11)	0.333333	0.222222	-0.111111
B cells(4)	Tregs/activated T(12)	0.166667	0.1	-0.066667
B cells(4)	Tregs CD4/CD8(13)	0.333333	0.2	-0.133333
B cells(4)	fibroblasts(14)	0	0	0
B cells(4)	CD4+ T cells(15)	0.166667	0.125	-0.041667
B cells(4)	B cells(16)	0.5	0.333333	-0.166667
B cells(4)	CD4+ T cells(17)	0	0	0
B cells(4)	Tregs(18)	0.166667	0.125	-0.041667
B cells(4)	B cells(19)	0.166667	0.1	-0.066667
B cells(4)	CD16+CD163+monocytes(20)	0.333333	0.1	-0.233333
B cells(4)	Dendritic cells(21)	-0.2	0	0.2
B cells(4)	Memory CD4+ T cells(22)	0	0.2	0.2
B cells(4)	fibroblasts(23)	0	0	0
B cells(4)	CCR6+ T cells(24)	0	0	0
B cells(4)	Other(25)	0	0	0
B cells(4)	CD16+ monocytes(26)	0.166667	0.111111	-0.055556
fibroblasts(5)	Other(1)	-0.166667	0	0.166667
fibroblasts(5)	Monocytes/mac(2)	0.166667	0.125	-0.041667
fibroblasts(5)	Epithelial(3)	-0.5	0.142857	0.642857
fibroblasts(5)	B cells(4)	0.166667	0.25	0.083333
fibroblasts(5)	fibroblasts(5)	0.833333	0.625	-0.208333
fibroblasts(5)	Crypt cells(6)	-0.166667	0	0.166667
fibroblasts(5)	B cells(7)	-0.166667	0.375	0.541667
fibroblasts(5)	CD16+CD163+monocytes(8)	0.6	0.25	-0.35
fibroblasts(5)	Other(9)	0.333333	0.375	0.041667
fibroblasts(5)	B cells(10)	0	-0.125	-0.125
fibroblasts(5)	Endothelial(11)	0.166667	0.25	0.083333
fibroblasts(5)	Tregs/activated T(12)	0.166667	0.375	0.208333
fibroblasts(5)	Tregs CD4/CD8(13)	0.666667	0.25	-0.416667
fibroblasts(5)	fibroblasts(14)	0.8	0.571429	-0.228571
fibroblasts(5)	CD4+ T cells(15)	0	0.166667	0.166667
fibroblasts(5)	B cells(16)	0.666667	0.5	-0.166667
fibroblasts(5)	CD4+ T cells(17)	0.166667	-0.2	-0.366667
fibroblasts(5)	Tregs(18)	0.5	0.285714	-0.214286
fibroblasts(5)	B cells(19)	0.166667	0	-0.166667
fibroblasts(5)	CD16+CD163+monocytes(20)	0.166667	0.25	0.083333
fibroblasts(5)	Dendritic cells(21)	-0.4	0	0.4
fibroblasts(5)	Memory CD4+ T cells(22)	-0.2	-0.2	0
fibroblasts(5)	fibroblasts(23)	0.5	0.4	-0.1
fibroblasts(5)	CCR6+ T cells(24)	0	0.166667	0.166667
fibroblasts(5)	Other(25)	0	0	0
fibroblasts(5)	CD16+ monocytes(26)	0.166667	0.428571	0.261905
Crypt cells(6)	Other(1)	-0.5	0	0.5
Crypt cells(6)	Monocytes/mac(2)	-0.166667	0.25	0.416667
Crypt cells(6)	Epithelial(3)	0.666667	0	-0.666667
Crypt cells(6)	B cells(4)	0.166667	0	-0.166667
Crypt cells(6)	fibroblasts(5)	-0.5	0	0.5
Crypt cells(6)	Crypt cells(6)	0.333333	0.75	0.416667
Crypt cells(6)	B cells(7)	0	0	0
Crypt cells(6)	CD16+CD163+monocytes(8)	-0.4	0	0.4
Crypt cells(6)	Other(9)	-0.166667	0.25	0.416667
Crypt cells(6)	B cells(10)	-0.2	0	0.2
Crypt cells(6)	Endothelial(11)	-0.333333	-0.25	0.083333
Crypt cells(6)	Tregs/activated T(12)	0.333333	0.25	-0.083333
Crypt cells(6)	Tregs CD4/CD8(13)	0.166667	0	-0.166667
Crypt cells(6)	fibroblasts(14)	-0.4	0	0.4
Crypt cells(6)	CD4+ T cells(15)	0	0	0
Crypt cells(6)	B cells(16)	-0.333333	0	0.333333
Crypt cells(6)	CD4+ T cells(17)	-0.166667	0	0.166667
Crypt cells(6)	Tregs(18)	0.166667	0	-0.166667
Crypt cells(6)	B cells(19)	0	0	0
Crypt cells(6)	CD16+CD163+monocytes(20)	0.166667	0	-0.166667
Crypt cells(6)	Dendritic cells(21)	0	0	0
Crypt cells(6)	Memory CD4+ T cells(22)	-0.4	0	0.4
Crypt cells(6)	fibroblasts(23)	-0.25	0.333333	0.583333
Crypt cells(6)	CCR6+ T cells(24)	0	0	0
Crypt cells(6)	Other(25)	0	0	0
Crypt cells(6)	CD16+ monocytes(26)	0.166667	0.25	0.083333
B cells(7)	Other(1)	0.166667	0.5	0.333333
B cells(7)	Monocytes/mac(2)	0	0.2	0.2
B cells(7)	Epithelial(3)	0.166667	0.111111	-0.055556
B cells(7)	B cells(4)	0.166667	0.2	0.033333
B cells(7)	fibroblasts(5)	-0.166667	0.125	0.291667
B cells(7)	Crypt cells(6)	0	0	0
B cells(7)	B cells(7)	0.166667	0.4	0.233333
B cells(7)	CD16+CD163+monocytes(8)	-0.2	0	0.2
B cells(7)	Other(9)	0.166667	0	-0.166667
B cells(7)	B cells(10)	-0.2	-0.1	0.1
B cells(7)	Endothelial(11)	0.166667	0	-0.166667
B cells(7)	Tregs/activated T(12)	0.166667	0	-0.166667
B cells(7)	Tregs CD4/CD8(13)	0	0.1	0.1
B cells(7)	fibroblasts(14)	-0.2	0	0.2
B cells(7)	CD4+ T cells(15)	0	0.125	0.125
B cells(7)	B cells(16)	0	0	0
B cells(7)	CD4+ T cells(17)	-0.166667	0	0.166667
B cells(7)	Tregs(18)	-0.166667	0	0.166667
B cells(7)	B cells(19)	0	0	0
B cells(7)	CD16+CD163+monocytes(20)	0	0	0
B cells(7)	Dendritic cells(21)	0	0	0
B cells(7)	Memory CD4+ T cells(22)	0	0	0
B cells(7)	fibroblasts(23)	0	0	0
B cells(7)	CCR6+ T cells(24)	0	-0.285714	-0.285714
B cells(7)	Other(25)	0	-0.111111	-0.111111
B cells(7)	CD16+ monocytes(26)	0	0	0
CD16+CD163+monocytes(8)	Other(1)	-0.2	0.125	0.325
CD16+CD163+monocytes(8)	Monocytes/mac(2)	0.2	0.125	-0.075
CD16+CD163+monocytes(8)	Epithelial(3)	-0.2	0	0.2
CD16+CD163+monocytes(8)	B cells(4)	0	0.25	0.25
CD16+CD163+monocytes(8)	fibroblasts(5)	-0.4	0	0.4
CD16+CD163+monocytes(8)	Crypt cells(6)	0.2	0	-0.2
CD16+CD163+monocytes(8)	B cells(7)	-0.2	0	0.2
CD16+CD163+monocytes(8)	CD16+CD163+monocytes(8)	0.4	0	-0.4
CD16+CD163+monocytes(8)	Other(9)	0	0.125	0.125
CD16+CD163+monocytes(8)	B cells(10)	0	-0.125	-0.125
CD16+CD163+monocytes(8)	Endothelial(11)	0	0.125	0.125
CD16+CD163+monocytes(8)	Tregs/activated T(12)	-0.2	0	0.2
CD16+CD163+monocytes(8)	Tregs CD4/CD8(13)	0	-0.125	-0.125
CD16+CD163+monocytes(8)	fibroblasts(14)	0	0	0
CD16+CD163+monocytes(8)	CD4+ T cells(15)	-0.4	0.166667	0.566667
CD16+CD163+monocytes(8)	B cells(16)	0.4	0.166667	-0.233333
CD16+CD163+monocytes(8)	CD4+ T cells(17)	0	0.2	0.2
CD16+CD163+monocytes(8)	Tregs(18)	0.4	0	-0.4
CD16+CD163+monocytes(8)	B cells(19)	0	0	0
CD16+CD163+monocytes(8)	CD16+CD163+monocytes(20)	0	0	0
CD16+CD163+monocytes(8)	Dendritic cells(21)	0	0	0
CD16+CD163+monocytes(8)	Memory CD4+ T cells(22)	0.5	0	-0.5
CD16+CD163+monocytes(8)	fibroblasts(23)	0	0	0
CD16+CD163+monocytes(8)	CCR6+ T cells(24)	0	0.333333	0.333333
CD16+CD163+monocytes(8)	Other(25)	0	0	0
CD16+CD163+monocytes(8)	CD16+ monocytes(26)	0.2	0	-0.2
Other(9)	Other(1)	0.666667	0.2	-0.466667
Other(9)	Monocytes/mac(2)	0.166667	0	-0.166667
Other(9)	Epithelial(3)	-0.166667	0.111111	0.277778
Other(9)	B cells(4)	0.5	0.3	-0.2
Other(9)	fibroblasts(5)	0.5	0.25	-0.25
Other(9)	Crypt cells(6)	-0.166667	0	0.166667
Other(9)	B cells(7)	0	0.1	0.1
Other(9)	CD16+CD163+monocytes(8)	0.4	0.125	-0.275
Other(9)	Other(9)	0.5	0.4	-0.1
Other(9)	B cells(10)	-0.4	-0.2	0.2
Other(9)	Endothelial(11)	0.166667	0.111111	-0.055556
Other(9)	Tregs/activated T(12)	-0.166667	0	0.166667
Other(9)	Tregs CD4/CD8(13)	0.333333	0.1	-0.233333
Other(9)	fibroblasts(14)	0.4	0	-0.4
Other(9)	CD4+ T cells(15)	0.333333	0	-0.333333
Other(9)	B cells(16)	0.166667	0.166667	0
Other(9)	CD4+ T cells(17)	0	0	0
Other(9)	Tregs(18)	0.166667	0	-0.166667
Other(9)	B cells(19)	0.166667	0.2	0.033333
Other(9)	CD16+CD163+monocytes(20)	0.166667	0.3	0.133333
Other(9)	Dendritic cells(21)	0.2	-0.375	-0.575
Other(9)	Memory CD4+ T cells(22)	0	-0.2	-0.2
Other(9)	fibroblasts(23)	0.25	0.2	-0.05
Other(9)	CCR6+ T cells(24)	0.166667	0.142857	-0.02381
Other(9)	Other(25)	0	0	0
Other(9)	CD16+ monocytes(26)	0.333333	0.111111	-0.222222
B cells(10)	Other(1)	0.4	0.1	-0.3
B cells(10)	Monocytes/mac(2)	0	-0.1	-0.1
B cells(10)	Epithelial(3)	0	0	0
B cells(10)	B cells(4)	0	-0.1	-0.1
B cells(10)	fibroblasts(5)	-0.2	-0.25	-0.05
B cells(10)	Crypt cells(6)	-0.2	0	0.2
B cells(10)	B cells(7)	-0.2	0.1	0.3
B cells(10)	CD16+CD163+monocytes(8)	0	-0.125	-0.125
B cells(10)	Other(9)	-0.4	-0.4	0
B cells(10)	B cells(10)	0.4	0.1	-0.3
B cells(10)	Endothelial(11)	-0.2	-0.222222	-0.022222
B cells(10)	Tregs/activated T(12)	0.2	-0.1	-0.3
B cells(10)	Tregs CD4/CD8(13)	0	-0.1	-0.1
B cells(10)	fibroblasts(14)	0	-0.125	-0.125
B cells(10)	CD4+ T cells(15)	-0.2	-0.125	0.075
B cells(10)	B cells(16)	0	-0.166667	-0.166667
B cells(10)	CD4+ T cells(17)	0	0	0
B cells(10)	Tregs(18)	-0.2	-0.25	-0.05
B cells(10)	B cells(19)	-0.2	0	0.2
B cells(10)	CD16+CD163+monocytes(20)	0	-0.3	-0.3
B cells(10)	Dendritic cells(21)	0	0	0
B cells(10)	Memory CD4+ T cells(22)	0	0	0
B cells(10)	fibroblasts(23)	0	-0.2	-0.2
B cells(10)	CCR6+ T cells(24)	0	0	0
B cells(10)	Other(25)	0.5	0.111111	-0.388889
B cells(10)	CD16+ monocytes(26)	0	0.111111	0.111111
Endothelial(11)	Other(1)	0.166667	0.555556	0.388889
Endothelial(11)	Monocytes/mac(2)	0.166667	0.444444	0.277778
Endothelial(11)	Epithelial(3)	-0.666667	0	0.666667
Endothelial(11)	B cells(4)	0.5	0.444444	-0.055556
Endothelial(11)	fibroblasts(5)	0.166667	0	-0.166667
Endothelial(11)	Crypt cells(6)	0	0	0
Endothelial(11)	B cells(7)	0.166667	0.222222	0.055556
Endothelial(11)	CD16+CD163+monocytes(8)	0.2	0	-0.2
Endothelial(11)	Other(9)	0.166667	0.333333	0.166667
Endothelial(11)	B cells(10)	-0.2	0	0.2
Endothelial(11)	Endothelial(11)	0.5	0.777778	0.277778
Endothelial(11)	Tregs/activated T(12)	0.166667	0	-0.166667
Endothelial(11)	Tregs CD4/CD8(13)	0	-0.111111	-0.111111
Endothelial(11)	fibroblasts(14)	0.2	0.125	-0.075
Endothelial(11)	CD4+ T cells(15)	0	0	0
Endothelial(11)	B cells(16)	0	0.166667	0.166667
Endothelial(11)	CD4+ T cells(17)	0	0	0
Endothelial(11)	Tregs(18)	0.166667	0	-0.166667
Endothelial(11)	B cells(19)	0	-0.111111	-0.111111
Endothelial(11)	CD16+CD163+monocytes(20)	0.166667	0.333333	0.166667
Endothelial(11)	Dendritic cells(21)	0	0.5	0.5
Endothelial(11)	Memory CD4+ T cells(22)	0	0	0
Endothelial(11)	fibroblasts(23)	0	-0.2	-0.2
Endothelial(11)	CCR6+ T cells(24)	0	0.142857	0.142857
Endothelial(11)	Other(25)	0	-0.125	-0.125
Endothelial(11)	CD16+ monocytes(26)	0.333333	0.125	-0.208333
Tregs/activated T(12)	Other(1)	0.166667	0.1	-0.066667
Tregs/activated T(12)	Monocytes/mac(2)	0	0.2	0.2
Tregs/activated T(12)	Epithelial(3)	0.666667	0.222222	-0.444444
Tregs/activated T(12)	B cells(4)	0.166667	-0.1	-0.266667
Tregs/activated T(12)	fibroblasts(5)	0	-0.125	-0.125
Tregs/activated T(12)	Crypt cells(6)	0.5	0.25	-0.25
Tregs/activated T(12)	B cells(7)	0.166667	0.1	-0.066667
Tregs/activated T(12)	CD16+CD163+monocytes(8)	0.2	0.125	-0.075
Tregs/activated T(12)	Other(9)	-0.333333	-0.1	0.233333
Tregs/activated T(12)	B cells(10)	0	-0.1	-0.1
Tregs/activated T(12)	Endothelial(11)	-0.166667	0	0.166667
Tregs/activated T(12)	Tregs/activated T(12)	0.833333	0.3	-0.533333
Tregs/activated T(12)	Tregs CD4/CD8(13)	0.5	0	-0.5
Tregs/activated T(12)	fibroblasts(14)	0	-0.125	-0.125
Tregs/activated T(12)	CD4+ T cells(15)	-0.166667	0	0.166667
Tregs/activated T(12)	B cells(16)	-0.166667	0	0.166667
Tregs/activated T(12)	CD4+ T cells(17)	0	0	0
Tregs/activated T(12)	Tregs(18)	0.5	0.125	-0.375
Tregs/activated T(12)	B cells(19)	0	0	0
Tregs/activated T(12)	CD16+CD163+monocytes(20)	-0.333333	0	0.333333
Tregs/activated T(12)	Dendritic cells(21)	-0.2	0	0.2
Tregs/activated T(12)	Memory CD4+ T cells(22)	0	0	0
Tregs/activated T(12)	fibroblasts(23)	-0.25	0	0.25
Tregs/activated T(12)	CCR6+ T cells(24)	0.333333	0.142857	-0.190476
Tregs/activated T(12)	Other(25)	0	0	0
Tregs/activated T(12)	CD16+ monocytes(26)	0.333333	0	-0.333333
Tregs CD4/CD8(13)	Other(1)	-0.166667	0.1	0.266667
Tregs CD4/CD8(13)	Monocytes/mac(2)	0	0.3	0.3
Tregs CD4/CD8(13)	Epithelial(3)	0.333333	0.111111	-0.222222
Tregs CD4/CD8(13)	B cells(4)	0.166667	0	-0.166667
Tregs CD4/CD8(13)	fibroblasts(5)	0.166667	0.25	0.083333
Tregs CD4/CD8(13)	Crypt cells(6)	0.166667	0	-0.166667
Tregs CD4/CD8(13)	B cells(7)	0	0.1	0.1
Tregs CD4/CD8(13)	CD16+CD163+monocytes(8)	0.6	-0.125	-0.725
Tregs CD4/CD8(13)	Other(9)	0.166667	0.2	0.033333
Tregs CD4/CD8(13)	B cells(10)	0	-0.1	-0.1
Tregs CD4/CD8(13)	Endothelial(11)	0	-0.222222	-0.222222
Tregs CD4/CD8(13)	Tregs/activated T(12)	0.166667	0.1	-0.066667
Tregs CD4/CD8(13)	Tregs CD4/CD8(13)	0.833333	0.6	-0.233333
Tregs CD4/CD8(13)	fibroblasts(14)	-0.2	-0.125	0.075
Tregs CD4/CD8(13)	CD4+ T cells(15)	0.333333	0	-0.333333
Tregs CD4/CD8(13)	B cells(16)	0	0	0
Tregs CD4/CD8(13)	CD4+ T cells(17)	0	0	0
Tregs CD4/CD8(13)	Tregs(18)	0	0.25	0.25
Tregs CD4/CD8(13)	B cells(19)	0.166667	0	-0.166667
Tregs CD4/CD8(13)	CD16+CD163+monocytes(20)	0.166667	0	-0.166667
Tregs CD4/CD8(13)	Dendritic cells(21)	0	0	0
Tregs CD4/CD8(13)	Memory CD4+ T cells(22)	0.2	0	-0.2
Tregs CD4/CD8(13)	fibroblasts(23)	0	-0.2	-0.2
Tregs CD4/CD8(13)	CCR6+ T cells(24)	0.333333	0	-0.333333
Tregs CD4/CD8(13)	Other(25)	0	0	0
Tregs CD4/CD8(13)	CD16+ monocytes(26)	0	0.111111	0.111111
fibroblasts(14)	Other(1)	0.4	0.25	-0.15
fibroblasts(14)	Monocytes/mac(2)	0	0.5	0.5
fibroblasts(14)	Epithelial(3)	0.2	0	-0.2
fibroblasts(14)	B cells(4)	0.2	0.25	0.05
fibroblasts(14)	fibroblasts(5)	0.8	0.571429	-0.228571
fibroblasts(14)	Crypt cells(6)	-0.4	0	0.4
fibroblasts(14)	B cells(7)	-0.2	0.125	0.325
fibroblasts(14)	CD16+CD163+monocytes(8)	0	0	0
fibroblasts(14)	Other(9)	0.4	0.125	-0.275
fibroblasts(14)	B cells(10)	0.2	-0.125	-0.325
fibroblasts(14)	Endothelial(11)	0.2	0.375	0.175
fibroblasts(14)	Tregs/activated T(12)	0.4	0	-0.4
fibroblasts(14)	Tregs CD4/CD8(13)	0.2	0	-0.2
fibroblasts(14)	fibroblasts(14)	0.4	0.5	0.1
fibroblasts(14)	CD4+ T cells(15)	0.2	-0.142857	-0.342857
fibroblasts(14)	B cells(16)	0	0	0
fibroblasts(14)	CD4+ T cells(17)	-0.2	0	0.2
fibroblasts(14)	Tregs(18)	0.2	0	-0.2
fibroblasts(14)	B cells(19)	-0.4	0.125	0.525
fibroblasts(14)	CD16+CD163+monocytes(20)	0.2	0.125	-0.075
fibroblasts(14)	Dendritic cells(21)	0	0	0
fibroblasts(14)	Memory CD4+ T cells(22)	0	0	0
fibroblasts(14)	fibroblasts(23)	0.25	0.4	0.15
fibroblasts(14)	CCR6+ T cells(24)	0	-0.142857	-0.142857
fibroblasts(14)	Other(25)	0	0	0
fibroblasts(14)	CD16+ monocytes(26)	0	0.25	0.25
CD4+ T cells(15)	Other(1)	0.333333	0.25	-0.083333
CD4+ T cells(15)	Monocytes/mac(2)	0.166667	0.25	0.083333
CD4+ T cells(15)	Epithelial(3)	0.166667	0	-0.166667
CD4+ T cells(15)	B cells(4)	0	0	0
CD4+ T cells(15)	fibroblasts(5)	0	0	0
CD4+ T cells(15)	Crypt cells(6)	0	0	0
CD4+ T cells(15)	B cells(7)	0	0	0
CD4+ T cells(15)	CD16+CD163+monocytes(8)	-0.2	0	0.2
CD4+ T cells(15)	Other(9)	0.333333	0	-0.333333
CD4+ T cells(15)	B cells(10)	-0.2	-0.125	0.075
CD4+ T cells(15)	Endothelial(11)	0	0	0
CD4+ T cells(15)	Tregs/activated T(12)	0.166667	0	-0.166667
CD4+ T cells(15)	Tregs CD4/CD8(13)	0.333333	0	-0.333333
CD4+ T cells(15)	fibroblasts(14)	0.2	0.142857	-0.057143
CD4+ T cells(15)	CD4+ T cells(15)	0.333333	0	-0.333333
CD4+ T cells(15)	B cells(16)	0.166667	0	-0.166667
CD4+ T cells(15)	CD4+ T cells(17)	0.166667	0	-0.166667
CD4+ T cells(15)	Tregs(18)	0.166667	0	-0.166667
CD4+ T cells(15)	B cells(19)	-0.166667	0.125	0.291667
CD4+ T cells(15)	CD16+CD163+monocytes(20)	0.166667	0	-0.166667
CD4+ T cells(15)	Dendritic cells(21)	0	0	0
CD4+ T cells(15)	Memory CD4+ T cells(22)	0	-0.2	-0.2
CD4+ T cells(15)	fibroblasts(23)	0	0	0
CD4+ T cells(15)	CCR6+ T cells(24)	0	0	0
CD4+ T cells(15)	Other(25)	-0.5	0	0.5
CD4+ T cells(15)	CD16+ monocytes(26)	0	0.125	0.125
B cells(16)	Other(1)	-0.166667	0	0.166667
B cells(16)	Monocytes/mac(2)	0	-0.166667	-0.166667
B cells(16)	Epithelial(3)	0	0	0
B cells(16)	B cells(4)	0.166667	0.333333	0.166667
B cells(16)	fibroblasts(5)	0.333333	0.333333	0
B cells(16)	Crypt cells(6)	0	0	0
B cells(16)	B cells(7)	0.166667	0	-0.166667
B cells(16)	CD16+CD163+monocytes(8)	0.4	0.166667	-0.233333
B cells(16)	Other(9)	-0.166667	0.166667	0.333333
B cells(16)	B cells(10)	0	-0.166667	-0.166667
B cells(16)	Endothelial(11)	0.166667	0.166667	0
B cells(16)	Tregs/activated T(12)	0.166667	0.166667	0
B cells(16)	Tregs CD4/CD8(13)	0.166667	0	-0.166667
B cells(16)	fibroblasts(14)	0	0	0
B cells(16)	CD4+ T cells(15)	0	0	0
B cells(16)	B cells(16)	0.333333	0.166667	-0.166667
B cells(16)	CD4+ T cells(17)	0.333333	0	-0.333333
B cells(16)	Tregs(18)	0.166667	0	-0.166667
B cells(16)	B cells(19)	0	0	0
B cells(16)	CD16+CD163+monocytes(20)	0	0	0
B cells(16)	Dendritic cells(21)	0	0	0
B cells(16)	Memory CD4+ T cells(22)	0	0	0
B cells(16)	fibroblasts(23)	0	0	0
B cells(16)	CCR6+ T cells(24)	0	0	0
B cells(16)	Other(25)	0.5	0	-0.5
B cells(16)	CD16+ monocytes(26)	0.166667	0.166667	0
CD4+ T cells(17)	Other(1)	0	0	0
CD4+ T cells(17)	Monocytes/mac(2)	0	0	0
CD4+ T cells(17)	Epithelial(3)	-0.166667	0	0.166667
CD4+ T cells(17)	B cells(4)	0.166667	0	-0.166667
CD4+ T cells(17)	fibroblasts(5)	-0.166667	-0.2	-0.033333
CD4+ T cells(17)	Crypt cells(6)	0	0	0
CD4+ T cells(17)	B cells(7)	-0.166667	0	0.166667
CD4+ T cells(17)	CD16+CD163+monocytes(8)	0.2	0	-0.2
CD4+ T cells(17)	Other(9)	0.166667	0	-0.166667
CD4+ T cells(17)	B cells(10)	0	0	0
CD4+ T cells(17)	Endothelial(11)	0.166667	0	-0.166667
CD4+ T cells(17)	Tregs/activated T(12)	0.166667	0	-0.166667
CD4+ T cells(17)	Tregs CD4/CD8(13)	0.333333	0	-0.333333
CD4+ T cells(17)	fibroblasts(14)	-0.2	0	0.2
CD4+ T cells(17)	CD4+ T cells(15)	0.166667	0	-0.166667
CD4+ T cells(17)	B cells(16)	0.5	0	-0.5
CD4+ T cells(17)	CD4+ T cells(17)	0.333333	0.2	-0.133333
CD4+ T cells(17)	Tregs(18)	0.333333	0.2	-0.133333
CD4+ T cells(17)	B cells(19)	0.166667	0	-0.166667
CD4+ T cells(17)	CD16+CD163+monocytes(20)	0	0	0
CD4+ T cells(17)	Dendritic cells(21)	0.2	0.2	0
CD4+ T cells(17)	Memory CD4+ T cells(22)	0	0	0
CD4+ T cells(17)	fibroblasts(23)	0	0	0
CD4+ T cells(17)	CCR6+ T cells(24)	0	0	0
CD4+ T cells(17)	Other(25)	0	0	0
CD4+ T cells(17)	CD16+ monocytes(26)	0	0	0
Tregs(18)	Other(1)	0.333333	0.125	-0.208333
Tregs(18)	Monocytes/mac(2)	0	0.25	0.25
Tregs(18)	Epithelial(3)	-0.333333	0.125	0.458333
Tregs(18)	B cells(4)	0	0.125	0.125
Tregs(18)	fibroblasts(5)	0	0	0
Tregs(18)	Crypt cells(6)	0	0	0
Tregs(18)	B cells(7)	-0.166667	0	0.166667
Tregs(18)	CD16+CD163+monocytes(8)	0.6	0	-0.6
Tregs(18)	Other(9)	0	0	0
Tregs(18)	B cells(10)	-0.2	-0.25	-0.05
Tregs(18)	Endothelial(11)	0	0.25	0.25
Tregs(18)	Tregs/activated T(12)	0	0	0
Tregs(18)	Tregs CD4/CD8(13)	0.5	0	-0.5
Tregs(18)	fibroblasts(14)	0	-0.125	-0.125
Tregs(18)	CD4+ T cells(15)	0	0	0
Tregs(18)	B cells(16)	0.333333	0	-0.333333
Tregs(18)	CD4+ T cells(17)	0	0	0
Tregs(18)	Tregs(18)	0.5	0.125	-0.375
Tregs(18)	B cells(19)	0	0	0
Tregs(18)	CD16+CD163+monocytes(20)	0	0	0
Tregs(18)	Dendritic cells(21)	0	0	0
Tregs(18)	Memory CD4+ T cells(22)	0	0	0
Tregs(18)	fibroblasts(23)	0	0	0
Tregs(18)	CCR6+ T cells(24)	0	0	0
Tregs(18)	Other(25)	0	0	0
Tregs(18)	CD16+ monocytes(26)	0.166667	0	-0.166667
B cells(19)	Other(1)	0.333333	-0.1	-0.433333
B cells(19)	Monocytes/mac(2)	0.166667	0.1	-0.066667
B cells(19)	Epithelial(3)	0.333333	0.111111	-0.222222
B cells(19)	B cells(4)	0.333333	0	-0.333333
B cells(19)	fibroblasts(5)	0	0	0
B cells(19)	Crypt cells(6)	0	0	0
B cells(19)	B cells(7)	0.333333	0	-0.333333
B cells(19)	CD16+CD163+monocytes(8)	0.2	0	-0.2
B cells(19)	Other(9)	0.333333	0	-0.333333
B cells(19)	B cells(10)	-0.2	0	0.2
B cells(19)	Endothelial(11)	-0.166667	-0.111111	0.055556
B cells(19)	Tregs/activated T(12)	0	0.1	0.1
B cells(19)	Tregs CD4/CD8(13)	0.333333	0	-0.333333
B cells(19)	fibroblasts(14)	0	0	0
B cells(19)	CD4+ T cells(15)	0.333333	0.125	-0.208333
B cells(19)	B cells(16)	0	0	0
B cells(19)	CD4+ T cells(17)	0	0	0
B cells(19)	Tregs(18)	0.333333	0	-0.333333
B cells(19)	B cells(19)	0.333333	0.1	-0.233333
B cells(19)	CD16+CD163+monocytes(20)	0.333333	0	-0.333333
B cells(19)	Dendritic cells(21)	0	0	0
B cells(19)	Memory CD4+ T cells(22)	0	-0.2	-0.2
B cells(19)	fibroblasts(23)	0.25	0	-0.25
B cells(19)	CCR6+ T cells(24)	0	0	0
B cells(19)	Other(25)	0	0	0
B cells(19)	CD16+ monocytes(26)	0.333333	0.111111	-0.222222
CD16+CD163+monocytes(20)	Other(1)	0	0.2	0.2
CD16+CD163+monocytes(20)	Monocytes/mac(2)	0	0	0
CD16+CD163+monocytes(20)	Epithelial(3)	0	0	0
CD16+CD163+monocytes(20)	B cells(4)	0.166667	0.1	-0.066667
CD16+CD163+monocytes(20)	fibroblasts(5)	0.333333	0	-0.333333
CD16+CD163+monocytes(20)	Crypt cells(6)	0	0	0
CD16+CD163+monocytes(20)	B cells(7)	0	0	0
CD16+CD163+monocytes(20)	CD16+CD163+monocytes(8)	0.2	0.25	0.05
CD16+CD163+monocytes(20)	Other(9)	0.333333	0.1	-0.233333
CD16+CD163+monocytes(20)	B cells(10)	0	-0.3	-0.3
CD16+CD163+monocytes(20)	Endothelial(11)	0	0.222222	0.222222
CD16+CD163+monocytes(20)	Tregs/activated T(12)	-0.333333	0	0.333333
CD16+CD163+monocytes(20)	Tregs CD4/CD8(13)	0	0	0
CD16+CD163+monocytes(20)	fibroblasts(14)	0	0	0
CD16+CD163+monocytes(20)	CD4+ T cells(15)	0	0	0
CD16+CD163+monocytes(20)	B cells(16)	0.333333	0	-0.333333
CD16+CD163+monocytes(20)	CD4+ T cells(17)	0	0	0
CD16+CD163+monocytes(20)	Tregs(18)	-0.166667	0.125	0.291667
CD16+CD163+monocytes(20)	B cells(19)	0	0	0
CD16+CD163+monocytes(20)	CD16+CD163+monocytes(20)	0.5	0.2	-0.3
CD16+CD163+monocytes(20)	Dendritic cells(21)	0	0	0
CD16+CD163+monocytes(20)	Memory CD4+ T cells(22)	0	-0.2	-0.2
CD16+CD163+monocytes(20)	fibroblasts(23)	0	0	0
CD16+CD163+monocytes(20)	CCR6+ T cells(24)	0	0.142857	0.142857
CD16+CD163+monocytes(20)	Other(25)	0	-0.111111	-0.111111
CD16+CD163+monocytes(20)	CD16+ monocytes(26)	0	0	0
Dendritic cells(21)	Other(1)	0	-0.25	-0.25
Dendritic cells(21)	Monocytes/mac(2)	0.4	0.375	-0.025
Dendritic cells(21)	Epithelial(3)	-0.2	0	0.2
Dendritic cells(21)	B cells(4)	-0.2	0	0.2
Dendritic cells(21)	fibroblasts(5)	-0.2	0	0.2
Dendritic cells(21)	Crypt cells(6)	0.2	0	-0.2
Dendritic cells(21)	B cells(7)	0	0.125	0.125
Dendritic cells(21)	CD16+CD163+monocytes(8)	0.25	0.125	-0.125
Dendritic cells(21)	Other(9)	0	-0.25	-0.25
Dendritic cells(21)	B cells(10)	0	0	0
Dendritic cells(21)	Endothelial(11)	0	0.25	0.25
Dendritic cells(21)	Tregs/activated T(12)	-0.2	0	0.2
Dendritic cells(21)	Tregs CD4/CD8(13)	0.4	0	-0.4
Dendritic cells(21)	fibroblasts(14)	0	0.142857	0.142857
Dendritic cells(21)	CD4+ T cells(15)	0.2	0	-0.2
Dendritic cells(21)	B cells(16)	-0.2	0	0.2
Dendritic cells(21)	CD4+ T cells(17)	0.4	0.2	-0.2
Dendritic cells(21)	Tregs(18)	0	0.142857	0.142857
Dendritic cells(21)	B cells(19)	0	0	0
Dendritic cells(21)	CD16+CD163+monocytes(20)	0	0	0
Dendritic cells(21)	Dendritic cells(21)	0.2	0.5	0.3
Dendritic cells(21)	Memory CD4+ T cells(22)	0	0.4	0.4
Dendritic cells(21)	fibroblasts(23)	0	0	0
Dendritic cells(21)	CCR6+ T cells(24)	0	0	0
Dendritic cells(21)	Other(25)	0	0	0
Dendritic cells(21)	CD16+ monocytes(26)	0	0	0
Memory CD4+ T cells(22)	Other(1)	0	0	0
Memory CD4+ T cells(22)	Monocytes/mac(2)	0	0.4	0.4
Memory CD4+ T cells(22)	Epithelial(3)	0	0	0
Memory CD4+ T cells(22)	B cells(4)	0	0	0
Memory CD4+ T cells(22)	fibroblasts(5)	-0.2	-0.2	0
Memory CD4+ T cells(22)	Crypt cells(6)	0	0	0
Memory CD4+ T cells(22)	B cells(7)	0	0	0
Memory CD4+ T cells(22)	CD16+CD163+monocytes(8)	0	0	0
Memory CD4+ T cells(22)	Other(9)	0	-0.2	-0.2
Memory CD4+ T cells(22)	B cells(10)	0	0	0
Memory CD4+ T cells(22)	Endothelial(11)	0	-0.2	-0.2
Memory CD4+ T cells(22)	Tregs/activated T(12)	0	0	0
Memory CD4+ T cells(22)	Tregs CD4/CD8(13)	0	0.2	0.2
Memory CD4+ T cells(22)	fibroblasts(14)	0	-0.2	-0.2
Memory CD4+ T cells(22)	CD4+ T cells(15)	0	-0.2	-0.2
Memory CD4+ T cells(22)	B cells(16)	0	0	0
Memory CD4+ T cells(22)	CD4+ T cells(17)	0.2	0	-0.2
Memory CD4+ T cells(22)	Tregs(18)	0	0.2	0.2
Memory CD4+ T cells(22)	B cells(19)	0	-0.2	-0.2
Memory CD4+ T cells(22)	CD16+CD163+monocytes(20)	0	-0.2	-0.2
Memory CD4+ T cells(22)	Dendritic cells(21)	0	0.4	0.4
Memory CD4+ T cells(22)	Memory CD4+ T cells(22)	0	0.4	0.4
Memory CD4+ T cells(22)	fibroblasts(23)	0	-0.25	-0.25
Memory CD4+ T cells(22)	CCR6+ T cells(24)	0	0.25	0.25
Memory CD4+ T cells(22)	Other(25)	0	0	0
Memory CD4+ T cells(22)	CD16+ monocytes(26)	0	-0.2	-0.2
fibroblasts(23)	Other(1)	0	0	0
fibroblasts(23)	Monocytes/mac(2)	0	0.2	0.2
fibroblasts(23)	Epithelial(3)	0	-0.2	-0.2
fibroblasts(23)	B cells(4)	0.25	0	-0.25
fibroblasts(23)	fibroblasts(5)	0.25	0.4	0.15
fibroblasts(23)	Crypt cells(6)	0	0.333333	0.333333
fibroblasts(23)	B cells(7)	0	0.2	0.2
fibroblasts(23)	CD16+CD163+monocytes(8)	0	0	0
fibroblasts(23)	Other(9)	0	0.2	0.2
fibroblasts(23)	B cells(10)	0	-0.2	-0.2
fibroblasts(23)	Endothelial(11)	0	0.2	0.2
fibroblasts(23)	Tregs/activated T(12)	-0.25	0	0.25
fibroblasts(23)	Tregs CD4/CD8(13)	0	-0.2	-0.2
fibroblasts(23)	fibroblasts(14)	0.5	0.4	-0.1
fibroblasts(23)	CD4+ T cells(15)	0	0	0
fibroblasts(23)	B cells(16)	0	0	0
fibroblasts(23)	CD4+ T cells(17)	0	0	0
fibroblasts(23)	Tregs(18)	0	0	0
fibroblasts(23)	B cells(19)	0	0	0
fibroblasts(23)	CD16+CD163+monocytes(20)	0	0	0
fibroblasts(23)	Dendritic cells(21)	0	0.2	0.2
fibroblasts(23)	Memory CD4+ T cells(22)	0	-0.25	-0.25
fibroblasts(23)	fibroblasts(23)	0	0.6	0.6
fibroblasts(23)	CCR6+ T cells(24)	0	0	0
fibroblasts(23)	Other(25)	0	0	0
fibroblasts(23)	CD16+ monocytes(26)	0	0.4	0.4
CCR6+ T cells(24)	Other(1)	0	0	0
CCR6+ T cells(24)	Monocytes/mac(2)	0	0	0
CCR6+ T cells(24)	Epithelial(3)	0	0.285714	0.285714
CCR6+ T cells(24)	B cells(4)	0	0.142857	0.142857
CCR6+ T cells(24)	fibroblasts(5)	0	-0.166667	-0.166667
CCR6+ T cells(24)	Crypt cells(6)	0.166667	0.333333	0.166667
CCR6+ T cells(24)	B cells(7)	0	0	0
CCR6+ T cells(24)	CD16+CD163+monocytes(8)	0	0.166667	0.166667
CCR6+ T cells(24)	Other(9)	0	-0.142857	-0.142857
CCR6+ T cells(24)	B cells(10)	0	0.142857	0.142857
CCR6+ T cells(24)	Endothelial(11)	0	0	0
CCR6+ T cells(24)	Tregs/activated T(12)	0	0.142857	0.142857
CCR6+ T cells(24)	Tregs CD4/CD8(13)	0	0.142857	0.142857
CCR6+ T cells(24)	fibroblasts(14)	0	-0.142857	-0.142857
CCR6+ T cells(24)	CD4+ T cells(15)	0	0	0
CCR6+ T cells(24)	B cells(16)	0	0	0
CCR6+ T cells(24)	CD4+ T cells(17)	0	0	0
CCR6+ T cells(24)	Tregs(18)	0.166667	0.142857	-0.02381
CCR6+ T cells(24)	B cells(19)	0	0	0
CCR6+ T cells(24)	CD16+CD163+monocytes(20)	0	0	0
CCR6+ T cells(24)	Dendritic cells(21)	0	0	0
CCR6+ T cells(24)	Memory CD4+ T cells(22)	0	0	0
CCR6+ T cells(24)	fibroblasts(23)	0	0	0
CCR6+ T cells(24)	CCR6+ T cells(24)	0.333333	0.285714	-0.047619
CCR6+ T cells(24)	Other(25)	0	0.166667	0.166667
CCR6+ T cells(24)	CD16+ monocytes(26)	0	-0.142857	-0.142857
Other(25)	Other(1)	0	0.111111	0.111111
Other(25)	Monocytes/mac(2)	0	0.111111	0.111111
Other(25)	Epithelial(3)	-0.5	-0.125	0.375
Other(25)	B cells(4)	0	0	0
Other(25)	fibroblasts(5)	0	0	0
Other(25)	Crypt cells(6)	0	0	0
Other(25)	B cells(7)	0	-0.111111	-0.111111
Other(25)	CD16+CD163+monocytes(8)	0	0	0
Other(25)	Other(9)	0	0	0
Other(25)	B cells(10)	0	0.222222	0.222222
Other(25)	Endothelial(11)	0	-0.125	-0.125
Other(25)	Tregs/activated T(12)	0	0	0
Other(25)	Tregs CD4/CD8(13)	0	0	0
Other(25)	fibroblasts(14)	0	0	0
Other(25)	CD4+ T cells(15)	-0.5	0	0.5
Other(25)	B cells(16)	0.5	0	-0.5
Other(25)	CD4+ T cells(17)	0	0	0
Other(25)	Tregs(18)	0	0	0
Other(25)	B cells(19)	0	0	0
Other(25)	CD16+CD163+monocytes(20)	0	-0.111111	-0.111111
Other(25)	Dendritic cells(21)	0	0	0
Other(25)	Memory CD4+ T cells(22)	0	0	0
Other(25)	fibroblasts(23)	0	0	0
Other(25)	CCR6+ T cells(24)	0	0	0
Other(25)	Other(25)	0	0.111111	0.111111
Other(25)	CD16+ monocytes(26)	0	0	0
CD16+ monocytes(26)	Other(1)	0	0	0
CD16+ monocytes(26)	Monocytes/mac(2)	0	0	0
CD16+ monocytes(26)	Epithelial(3)	0	0.111111	0.111111
CD16+ monocytes(26)	B cells(4)	0	0	0
CD16+ monocytes(26)	fibroblasts(5)	0	0	0
CD16+ monocytes(26)	Crypt cells(6)	0	0	0
CD16+ monocytes(26)	B cells(7)	0	0	0
CD16+ monocytes(26)	CD16+CD163+monocytes(8)	0	0	0
CD16+ monocytes(26)	Other(9)	0	0	0
CD16+ monocytes(26)	B cells(10)	0	0	0
CD16+ monocytes(26)	Endothelial(11)	0	0	0
CD16+ monocytes(26)	Tregs/activated T(12)	0	0	0
CD16+ monocytes(26)	Tregs CD4/CD8(13)	0	0	0
CD16+ monocytes(26)	fibroblasts(14)	-0.2	0.125	0.325
CD16+ monocytes(26)	CD4+ T cells(15)	0	0	0
CD16+ monocytes(26)	B cells(16)	0	0.166667	0.166667
CD16+ monocytes(26)	CD4+ T cells(17)	0	0	0
CD16+ monocytes(26)	Tregs(18)	0	0	0
CD16+ monocytes(26)	B cells(19)	0	0	0
CD16+ monocytes(26)	CD16+CD163+monocytes(20)	0	0	0
CD16+ monocytes(26)	Dendritic cells(21)	0	0	0
CD16+ monocytes(26)	Memory CD4+ T cells(22)	0	-0.2	-0.2
CD16+ monocytes(26)	fibroblasts(23)	0	0	0
CD16+ monocytes(26)	CCR6+ T cells(24)	0	-0.142857	-0.142857
CD16+ monocytes(26)	Other(25)	0	0	0
CD16+ monocytes(26)	CD16+ monocytes(26)	0	0	0
