## Supplementary material for "Single cell atlas of the neonatal small intestine with necrotizing enterocolitis": supl table 6

### Sheet: Sheet1
Supplementary Table6 – Samples used in the study. All subjects used in this study.
Group	ID number	Gestational age at birth	Age at surgery	Sex	Diagnosis	scRNA sequencing	Bulk sequencing	NGS	smFISh	Mass Cytometry	Tunel/IF
Neonatal	1127	37	2 days	F	cystic fibrosis, meconium ileus	X	X		X	C,I	X
	1056	34	2 weeks	F	Abdominal mass	X	X
	1212	37	2 days	F	Colon atresia, small bowel perforation	X		X	X
	1214	37	3 days	F	ileal atresia	X	X	X	X
	1082	Term	1 day	M	Meconium cyst	X		X
	1099	38	6 weeks	M	intestinal atresia		X
	1070	40	3 days	F	colonic atresia			X		C,I	X
	1164	36	6 days	F	gastroschisis			X		I	X
	1122	Term	7 months	M	meconium cyst						X
	1059	38	7 weeks	M	intestinal perforation			X
	1065	35	6 months	F	gastroschisis, jejunal atresia			X
	1114	36	7 weeks	M	esophageal atresia, imperforate anus			X
	1133	Term	6 months	M	Hirschsprungs			X
NEC	1074	31	1 week	M	NEC	X		X		C,I
	1109	39	5 days	F	NEC	X	X			C,I	X
	1155	28	4 weeks	F	NEC	X	X	X	Y	C,I	X
	1021	25	6 weeks	n/a	NEC	X				C
	1095	32	1 week	M	NEC	X				C,I	X
	1193	26	3 weeks	F	NEC	X	X*	X
	1097	32	1 week	M	NEC		X			C,I
	1194	32	1 week	F	NEC		X		X
	1198	26	2 weeks	F	NEC		X
	1238	28	1 week	M	NEC		X
	1160	35	2 days	M	NEC				X
	1233	unk	unk	M	NEC		X*
	1241	31	2 months	M	NEC		X*
	1242	28	2.5 months	M	NEC		X*
	1078	25	5 weeks	F	NEC					C,I	X
	1000	25	6 weeks	n/a	NEC					C
	1001	24	5 weeks	M	NEC		X*			C
	1072	23	6 weeks	F	NEC					C	X
	1080	25	4 weeks	F	NEC			X		C
	1168	24	5 weeks	F	NEC			X		C	X
