## Supplementary material for "Single cell atlas of the neonatal small intestine with necrotizing enterocolitis": supl table 7

### Sheet: Supplementary Table6
Supplementary Table7 – Probe library sequences. Sequences for the smFISH probe libraries used in this study.
	SELE	CLDN5	APOA4	MKI67	LGR5
1	ttttgatgtgaagtcagcca	cccaggcctagcagcctgct	tggatcctccctacaatcag	gggaaggccagaagcaaatt	tcagcaacacaccagacctg
2	tctgtctcaggtcagtatag	agtgacccagcacactgggt	tgggctggaggagtttcttg	tttgatagtaaccaggcgtc	ctcgcaatgacagtgtgtgg
3	atctctcaggtgggtatcac	gacaccacttcaggaagttc	ttcaggaacatcctgagctg	acaggaagctggatacggat	aagacgctgaggttggaagg
4	ggcttgaaatactttccgtt	tccttgggggcccagttcag	tgaagtagtcccacatcacc	ccgtacaggctcatcaataa	tactgaggtctaggtaggag
5	caagagttcttttcacccaa	ctgcggtactgcccgcaccc	tttctggagatgttccacgg	aattctccataacggctcac	ccttgggaatgtatgtcaga
6	caccaaagtgagagctgaga	ttcacaggggctgctcctct	tgagttgctgggtgagttca	ttacgcgagaccaacagttg	ctgtaaaggccagtgaatgc
7	gctccactctctttaatgag	gagcctctggcagctctcaa	agtttgtcctggaagagggc	ggctcatagagaggaaagct	gctgattattctgcagcata
8	ttccgtggaggtgttgtaag	catcgtgccgcagccaatca	cacgttctggtcgatcttgg	accagtagtatacaggtctt	atccagacgcagggattgaa
9	tggcctcatcataagtcata	agcagccaatccgtgcgcgg	ttgaattcgtcagcgtaggg	ctgcatcttcaactttagct	gttaacgcattgtcatccag
10	gtgtacctttgctgacaata	cggggggtaccctctttgaa	cacggtctggtcaatcttga	acacacgccttcttttcaaa	acttctaaaagcctggacgg
11	gttttgaattgcaaccaggt	tgccccgcgggtctgtcgca	caagctggtggttgagcttc	tgcattaccagagactttct	tgtggtgtattttgttcagg
12	gctcaatatggagtttaggt	cggctcttggccccagtccg	cagggctttgttgaagtttt	ggcttataaccaagctttgt	tgtagaactaccaagctgga
13	ttctgattccaatccagtaa	ggtgcctttgcgcccgcgct	gaagaaggagttgaccttgt	tggagttttcctaggactag	agggagtggattctattgtt
14	cagacccacacattgttgac	cagaacccccaaggccgtgc	tctctttctccttgaaggtg	taggaacctctgtctgagat	cccatcaaagcatttctttc
15	atctttttgcctattgttgg	gagacgcgcacccgaaggcc	cataccagaacttctttggg	agacactctctttgaaggca	agagtgtcctaattgcagtg
16	acctctcatcattccacatg	tgcggaccccatggctagag	actggacatgtgtcctcaag	gttcattgacctttgaggac	gctatgaaatcctagttctt
17	cactgcaggatgtattggta	cccgcacgccaggatcagac	atattgagaggtggtctcac	cgtggcctgtactaaattga	ctcaggtatcgacctgatat
18	gatggtctctacacattcac	cttccaggtggtctgcgccg	ctagattctcagcagcttta	cactggggtcttgaacattt	gaagggttgcctacaaatgc
19	ggtcacacttgcaagtgtaa	accacgcacgacatccacag		tccaaaactctctgaggtgg	ctggatgggattgtcataga
20	tcacacttgagtccactgaa	actgcatgtgcccggtgctc		tctaatacactgccgtctta	gttgaaaagcagatctccca
21	agggctgtacagttcacaat	agcaccgagtcgtacacttt		tgtttgcagtggatactgtt	cagtgttcttagttcaggta
22	aattgtagctgaagtttccc	ctgcacctcggtgctcagag		gtagcttctgtatattcctg	ttatttgtgaggcaccattc
23	atcacagctgatagagcagg	ctcacggtgagcgcccgcgc		cgtgtctttcatgagttctg	gcagttccagttaaatcagg
24	agaggacatacactgcatgg	ccgccagggtcacgaagagc		ctggttgtaatgactggcag	agagatgagatctgtgctcc
25	tggaataggagcactccatt	acgcaggtggtgcactgcgc		tcatcagtcattgattcctc	ctgattgcagacggtttgag
26	cacactcaaccacattgcag	cgcctcccgtgagggccaca		ttttagtggttttaccagca	actgctggaaagtgtcaact
27	attggctggatttgtcacag	agcccgcaaaacaggtagag		ctgatggcattagattcctg	attcagcgatcggaggctaa
28	cttccagggttttggaaaca	gcagagtggcacgagcgcca		cttcacctactgatggttta	tagcaattttgttccaagcc
29	aatgtacaggttgtgttcca	ggacgacaatgttggcgaac		gggcattttagtagttttgc	gtggaaaatgcattggggtg
30	cccattagttcaaatccttc	acagacgggtcgtaaaactc		tagttttctcgtgagtcgtg	gtccagctttattagggatg
31	gatgaggtacactgaaggct	ctcgtacttctgcgacacgg		gtttttctcaccacttactg	aagacgacaggaggttggac
32	tgtcacagctttacacgttg	cgatgtacagcgctgcgccc		cattgattcctcagtgtgac	gttaaaccatgtaacccagt
33	ctcacagagccattctgagg	caagaggcagccgcctacca		gctactttggcagttttatc	ctgtaaggcatgatttcctg
34	ttgaaggtgaactctccagc	aagctgaggtcgggacggcc		tgtgacttggtgtctggaag	ggcatttctataaccttgag
35	acaggtgaagttgcaggatg	cggcgctgagtacttcacgg		agctctgtaggatactttgg	ataggcattctcacacactc
36	tgagtggtgcattcaacctg	cgccggtggccgtgggccgc		gtgttgatgtctttctcttc	gtcacctttattccattgat
37	caaactgggatttgctgtgt	cggccgtgcccagcgccctc		tttccttacgagtttgtagc	atgaaggtcgtccatactgc
38	caaggctgtgcactggaaag	caggcttatccaacgcctcg		tggtgtctggaaaagctctc	gaaacattccagcatctttc
39	agacaattcatgtagcctcg	ccgcggtccatgcggggctc		tgattgcggagatttgcaga	aggtcacgttcatcttgagc
40	ggaaactgccagaagcacta	gcgccgcgctacccggcgga		gtgttgatgtctttctcttc	gaatgaagggctttcaggtc
41	aggagaactcacagctggac	ccggacgttccgaggagcct		ccaggtaaatttcctagcag	tggggaaggtgaacactgca
42	ttcaacacaaaaccctgctc	ggagccgcgtcggggcgcag		gtgattttgtcatcggtcat	acactccaattctgatcagc
43	acattggagccttttggatc	ggcgcaggcaggagcggatc		aggatatcttgagtcgttgc	aagtaagtgccagaactgct
44	atctcacagcttcacatgtg	tgttaagggcagggccgggc		tgagagctcttccactatat	ctgttgaagtcaccaaagca
45	gtgaattctccaatagggga	tatggaaacagcgccgcgca		ggtagttttctcatgagtcg	tgggggaaatgtacagaggg
46	tgtaattcaaatccctcctc	tcagtctgacacccgctctg		ctgagacttctcttggactg	atgaccccaattaacagttt
47	gtgcactcaagttgagttga	tcttggaggggaagcgaaat		ctactgatggtgttcgtttc	cgtgagcatgttcactgctg
48	aggaaggaacctcttctgtc	ctgcatccgcccctccgaag		ccaggtaaatttcctagcag	tcaggctagaaaatggagct
49	ggcttgaacattttaccact	cttccggtgggggccctggg			gatgagagcgaccatgtagc
50	tgcagctcatgttgatcttt	agtaaagaccagctgtacac			ggaagcaaagggaattgagc
51	aacttgcacacagtgccaaa	atgctggagtgagaccggga			gtgtaggcaatggtcatcat
52	aatgttggactcagtgggag	agattcttagccttcccact			tgtccaaattgcagtagagc
53	cagaaagtccagctaccaag				caaatattctccaggtctcc
54	ttccgtaagcatttccgaag				gtgttttaccatagagcagt
55	gctggcaggaacaaatttct				ggactaccaccagaaggata
56	ccatctgattcaaggctttg				gatcctccttaaagtgagga
57	gtaagaaggcttttggtagc				ttgatcttgtccagacgtag
58	cacctgtttctgattctttt				attgacatcaagcttgggtg
59	ttaacttcagtgtatccctc				agtcacaggactgtttttcg
60	cgaggagagttatctgtctc				actggataagctggtgatgg
61	atctggcatagtaggcaaga				agaggaaagatggcagctct
62	ttgcggtttcagccataaag				agagacatgggacaaatgcc
63	ctgctggactttgatctatt				attttcaggttctcaacctt
64	gggaacactgagtcttttca				gctctgatatactcaatctc
65	actttcttgatcctgagagt				acctcagctcttcttattaa
66	aatatcctttcccttcatta				actctcaagtatcaagaggt
67	tcttcacctttgcttggaag				tctatcccttagctgaacaa
68	ttttacagcgagcaagggag				ccatttggaaagcaagtggg
69	atattgtgtttctgtgccaa				ctcttgagtttgtgggttta
70	cagcaactgtgtaatcagct				acccttattttcctaattcc
71	attaacaaccctccatgcat				acctagcaatgtaggtcatt
72	agcattcagtaggatttgca				gaaatcccatggatcacagc
73	aattgtgcatagtaaccctc				acatcttcacatggtcatta
74	tcccatagggatgaaagtga				gtgccttagaaggattcttt
75	cctaccacacttgtattgaa				accatctagtgctgatacat
76	caatgagggggtaatctaga				gtaagcagttttatcccatg
77	ctggttaacatcatgccttg				gtgcatgattgccttagtaa
78	tactctccaattctaccatg				tatgttcattgctggcagtg
79	tacaaaccttccattcagtt				atgcacatcagtttgaatca
80	agttcaaaacgtttggcctc				gccagagctactagagatac
81	tatacctttgtgtgtttgca				agtggtgtcagatattgggt
82	atggtgagtttctattgtga				gttactgagtctcttgagtc
83	atctaccagatgactctttt				atccagagagaacacagcta
84	gagaatttttcattgccagt				tgttcctaacatcaagtggg
85	agagcagctttggcaattac				taacagccatttggtttgga
86	ttgattctcacactcctcaa				gtccttaatgttactgaacc
87	tgctgttctgatccttatca
88	ttttctgcccctttaaaaga
89	acatagcctgatcacagtag
90	acactggtatttcacacagc
91	gcacatttattgtcaacctt
