## Supplementary material for "Single cell atlas of the neonatal small intestine with necrotizing enterocolitis": supl table 9

### Sheet: split_into_8general_cell_types
Supplementary Table9 – Deconvolution results. Proportions table from cellanneal analysis. Tab1 is deconvolution results using signatures of general 8 cell type clusters shown in Figure 1a.
	T.NK.cells	Macrophages	Enterocytes	Lymphatic.Endothelial	B.cells	Fibroblasts	Dendritic.cells	Enteroendocrine	rho_Spearman	rho_Pearson
1056_Neonatal	0.00141174	0.00870245	0.909751	0.00619614	0.00438539	0.0655419	0.00399016	2.09158e-05	0.390911	0.547818
1097_NEC	0.0929742	0.000195916	0.696228	0	3.12022e-05	0.210364	0	0.000207335	0.321157	0.144458
1099_Neonatal	6.25979e-05	0.000205058	0.840887	0.000191395	0.000595207	0.022838	0.000282086	0.134938	0.443139	0.360062
1109_NEC	0.0968618	0.000260074	0.220542	0.0849501	5.27083e-05	0.592844	0.00429393	0.000195453	0.443702	0.278175
1127_Neonatal	0.00101862	1.75418e-06	0.943098	4.43788e-05	0.0365807	0.0190314	0.000158003	6.66785e-05	0.357408	0.488801
1155_NEC	0.061253	0.150114	4.3299e-06	0.203798	0.0035725	0.581066	0.000126148	6.54779e-05	0.367347	0.392299
1193_NEC	0.000272507	0.319698	0.011326	0.00305589	0.214028	0.449511	0.00175874	0.000349467	0.270166	0.480219
1194_NEC	0.122713	0.139098	0.152708	0.12896	0.000164284	0.456183	4.18468e-05	0.000132482	0.496626	0.502141
1198_NEC	0.000229877	0.0229574	0.00307183	0.187239	0.000554255	0.785631	0.000316799	0	0.303723	0.368333
1214_Neonatal	0.00123402	0.000141596	0.916163	0.000150418	0.000238156	0.0729201	0.00893195	0.000221083	0.325655	0.167038
1233_NEC	2.4302e-05	0.000144139	0.0109743	0.491982	0.316833	0.179927	1.24318e-05	0.000103234	0.128026	0.486942
1238_NEC	0.0428668	0.000155179	0.436621	0.155597	4.1739e-05	0.36469	2.22924e-05	5.62413e-06	0.513012	0.415465
1241_NEC	0.265232	0.0683224	6.57251e-05	0.0499009	0.0542677	0.44486	7.05752e-05	0.117281	0.272882	0.598312
1242_NEC	0.000151454	1.48585e-06	0.000196528	0.0512342	0.000522074	0.209975	0	0.737919	0.152128	0.0951067

### Sheet: split_into_small_cell_sub-group
Supplementary Table8 – Deconvolution results. Proportions table from cellanneal analysis. Tab2 is deconvolution results using signatures of cells split into sub-groups of cell type.
	B.cells	Enteroendocrine	Activated.T.cells	Dividing.T.cells	ILC3	Naive.T.cells	NK.cells	T.regs	Tissue.resident.memory.T.cells	Inflammatory.MF	Dendritic.cells	Anti.Inflammatory.MF	Inflammatory.Endothelial	Lymphatic.endothelial	Endothelial	Inflammatory.Lymphatic.endothelial	Villus.bottom.mid	crypt	Villus.top	Fibroblasts	Neurons	rho_Spearman	rho_Pearson
1056_Neonatal	0.00127135	6.19654e-06	1.59486e-06	7.66501e-05	9.66986e-07	0.0533387	1.11201e-06	3.94002e-05	9.66772e-07	5.53866e-05	0.00018136	0.018961	0.0241035	8.93408e-05	0.000130173	9.44579e-05	0.150798	0.000324619	0.678887	0.0703399	0.00129857	0.432958	0.65266
1097_NEC	0.000327763	0.00035666	0.000745655	0.0747582	0.00033923	0.0609146	0.000392988	0.00314879	0.00052778	0.00037284	8.56177e-05	0.000193576	0.000436445	0.000100307	0.000130343	4.37552e-05	0.145368	0.337985	0.20472	0.168779	0.000273941	0.336198	0.151872
1099_Neonatal	0.00314193	0.0958325	0.000137567	0.00764151	0.000750767	0.00274832	9.62259e-05	0.000113348	8.76942e-07	0	0.000595154	0.000786117	1.19919e-07	2.36921e-05	0.000139701	1.98588e-05	0.341327	0.000119	0.513432	0.0330162	7.82603e-05	0.471434	0.412733
1109_NEC	0.000466807	0.000200846	0.0426523	0.0154899	0.0021469	0.0607293	0.000903391	2.4493e-05	0.000118547	8.13164e-05	0.00231266	0.00148967	0.0980357	0.000723915	0.00335815	0.000255793	3.63016e-05	0.00364204	0.218072	0.454869	0.0943908	0.458257	0.266292
1127_Neonatal	0.0302701	0.0016009	4.36641e-05	0.0020419	0.000140148	0.0286317	0.00119386	3.72874e-06	0	5.62561e-08	0.000495801	0.00052958	7.40139e-05	0.000416346	6.71144e-05	1.39288e-05	0.231891	0.000334451	0.672376	0.029187	0.000689306	0.381655	0.636413
1155_NEC	0.000491757	6.23444e-06	0.000119222	0.0105041	0.128839	4.76833e-05	2.69941e-05	2.59913e-05	6.70497e-06	0.155402	2.48438e-05	1.32607e-05	0.0546696	3.89166e-05	0.175985	8.5982e-05	0.00325739	0	3.13353e-06	0.281528	0.188925	0.390545	0.55882
1193_NEC	0.131435	0.000177382	0.000477215	0.00284956	0.000587117	0.000418573	0.000290966	0.00835522	0.000107184	0.213135	0.00357296	0.154327	7.62423e-05	0.0350554	9.63535e-06	0.000321618	0.000386769	0.0117961	0.00113746	0.406272	0.0292118	0.276507	0.481835
1194_NEC	0.000613708	9.42806e-05	0.0485206	0.0685561	0.00110181	0.0192612	0.00317175	0.00891439	0.000702038	0.147108	0.000212379	0.00114148	0.111113	0.00394356	0.000135166	0.000725767	0.000234239	0.0340786	0.104248	0.33398	0.112144	0.504574	0.53642
1198_NEC	0.000128618	0	4.21885e-05	0.0709462	1.16596e-05	2.88328e-06	3.99319e-05	0.000109431	5.9127e-05	0.0220893	1.88698e-05	3.28283e-05	0.263074	0.00739112	0.00171721	0.000156384	0.0046956	0.000213805	0.000263242	0.361185	0.267822	0.319859	0.319964
1214_Neonatal	0.000106854	1.14086e-07	0.00013229	0.00255833	8.78367e-05	0.17343	0.000126992	0.000104208	0.000124331	0.000211533	0.000666135	0.02078	0.000537815	0.000150212	1.92695e-06	0.000501257	0.000295024	0.00191779	0.713501	0.0846526	0.000113272	0.363705	0.30283
1233_NEC	0.0517499	5.62202e-05	0.000446846	0.00845299	0.000102127	0.239881	5.11575e-05	0.0515836	0.000349078	0.000225937	0.000183285	0.000490977	0.274813	0.000215539	0.248291	3.00656e-05	0.00015581	0.000691808	0.014603	0.107256	0.000369936	0.155516	0.503568
1238_NEC	0.000289765	0.000111564	0.00402314	0.0630499	0.000269222	0.0136878	1.19791e-05	0.000491435	3.55313e-05	0.000101167	2.55762e-06	6.75153e-07	0.0695435	0.0167939	0.0496452	0.000626836	0.327312	0.00439688	0.0838659	0.302059	0.0636824	0.524293	0.412549
1241_NEC	0.000166629	0.000393966	2.23882e-05	0.0157084	0.379905	6.6787e-08	5.12362e-05	3.96186e-05	6.6787e-08	0.0571862	0	0.000682421	0.000375671	0.00309126	0.0931451	0.000155822	0.0126006	0.00506896	0.00010607	0.345856	0.0854447	0.292617	0.650497
1242_NEC	7.16358e-05	0	6.91987e-05	0.0503709	0.224252	3.23969e-05	0.000111112	4.64462e-05	8.30416e-05	8.71617e-05	0.000164543	7.18164e-05	0.000791201	2.70204e-05	0.228398	2.31565e-05	3.24575e-05	3.00727e-05	0.000197492	0.0534151	0.441725	0.170125	0.0899636
