## Supplementary material for "Single cell atlas of the neonatal small intestine with necrotizing enterocolitis": supl table 11

### Sheet: Sheet1
Supplementary Table11- TCRB shared clones
Total	NEC (average)	Neonatal (average)	ttest	Public Clone	Antigen	Fetal Clones	Amino acid sequence
0.006561	0.000631249	0.000396243	0.461836	yes	EBV		CASSLTGGTEAFF
0.009494	0.00117078	0.000352757	0.00267689	yes	CMV(1)	top 10	CASSLGGYGYTF
0.00509	0.000427465	0.000360727	0.723545	yes	IGF2BP2		CASSLAGGYGYTF
0.004892	0.000523825	0.000249817	0.128684	yes			CASSLAGGPDTQYF
0.008317	0.000871521	0.000441184	0.201043	yes		top 10	CASSLGQNTEAFF
0.006223	0.000603674	0.000371628	0.306641	yes		top 10	CASSLTGGYGYTF
0.005925	0.000455505	0.000456004	0.998424	yes		top 10	CASSLTGNTEAFF
0.005249	0.000680305	0.000166722	0.0394194	yes			CASSLADTQYF
0.003513	0.000294478	0.00024949	0.745345	No			CASSLGHSGNTIYF
0.005803	0.000682317	0.000244225	0.0712082	yes			CASSLGGTEAFF
0.005255	0.000338165	0.000460881	0.67711	No		top 10	CASSLQNTEAFF
0.005567	0.000780623	0.000126142	0.250245	yes			CASSLAGGSYNEQFF
0.005117	0.000571143	0.000241451	0.33643	yes			CASSLGNTEAFF
0.004689	0.000439127	0.000293531	0.423813	yes			CASSLTSGTDTQYF
0.005541	0.000294145	0.000539455	0.439576	yes			CASSLAGGYNEQFF
0.002153	0.000143216	0.000184861	0.72065	yes			CASSLAGNTEAFF
0.00598	0.000395751	0.000515008	0.636652	yes		top 10	CASSLQGNQPQHF
0.006521	0.000741928	0.000295591	0.310611	yes			CASSLDNYGYTF
0.006073	0.000744102	0.000229713	0.253888	yes		top 10	CASSLGTGGYEQYF
0.004333	0.000245259	0.000408807	0.575369	yes			CASSDTYEQYF
0.003224	0.000462599	6.39976e-05	0.0314221	yes	CMV(2)		CASSRDNYGYTF
0.003938	0.00024559	0.000352006	0.734609	yes			CSARQGNQPQHF
0.003045	0.000391803	9.9098e-05	0.0601593	yes			CASSWTGGTDTQYF
0.00718	0.00114827	4.15456e-05	0.0938207	yes			CASSLDSNQPQHF
0.002812	0.000313558	0.000132954	0.154849	yes	CMV(3)/Influenza/EBV		CASSLNTEAFF
0.004396	0.000444498	0.000247014	0.491506	No			CASSLHSGNTIYF
0.002754	0.000248271	0.000180648	0.708319	No			CASSWTNYGYTF
0.003405	0.000193219	0.000320842	0.711357	Yes			CSARGTGGYEQYF
statisitcally significant difference
